# Brain microRNAs among social and solitary bees

**DOI:** 10.1101/730317

**Authors:** Karen M. Kapheim, Beryl M. Jones, Eirik Søvik, Eckart Stolle, Robert M. Waterhouse, Guy Bloch, Yehuda Ben-Shahar

**Affiliations:** Department of Biology, Utah State University, Logan, UT 84322, USA; Department of Ecology and Evolutionary Biology, Princeton University, Princeton, NJ 08544, USA; Department of Science and Mathematics, Volda University College, 6100 Volda, Norway; Centre of Molecular Biodiversity Research, Forschungsmuseum Alexander Koenig, Adenauerallee 160, 53113 Bonn, Germany; Department of Ecology and Evolution, University of Lausanne and Swiss Institute of Bioinformatics, 1015 Lausanne, Switzerland; Department of Ecology, Evolution and Behavior, The Alexander Silberman Institute of Life Sciences, The Hebrew University of Jerusalem, Jerusalem, 91904, Israel; Department of Biology, Washington University in St. Louis, St. Louis, MO 63130, USA

**Keywords:** Gene regulation, small non-coding RNA, microRNA targets, eusociality, lineage-specific

## Abstract

Evolutionary transitions to a social lifestyle in insects are associated with lineage-specific changes in gene expression, but the key nodes that drive these regulatory changes are unknown. We examined the relationship between social organization and lineage-specific microRNAs (miRNAs). Genome scans across 12 bee species showed that miRNA copy-number is mostly conserved and not associated with sociality. However, deep sequencing of small RNAs in six bee species revealed a substantial proportion (20-35%) of detected miRNAs had lineage-specific expression in the brain, 24-72% of which did not have homologs in other species. Lineage-specific miRNAs disproportionately target lineage-specific genes, and have lower expression levels than shared miRNAs. The predicted targets of lineage-specific miRNAs are not enriched for genes with caste-biased expression or genes under positive selection in social species. Together, these results suggest that novel miRNAs may coevolve with novel genes, and thus contribute to lineage-specific patterns of evolution in bees, but do not appear to have significant influence on social evolution. Our analyses also support the hypothesis that many new miRNAs are purged by selection due to deleterious effects on mRNA targets, and suggest genome structure is not as influential in regulating bee miRNA evolution as has been shown for mammalian miRNAs.
