## Supplementary material for "Brain microRNAs among social and solitary bees": Table S6

### Sheet: Metadata
Sheet	Column	Description
all_accs_uniq		This sheet contains the frequency of each small RNA with an Rfam accession # in the genomes of each of 12 bees. It also holds results of Spearman's rank correlations (after implementing phylogenetic contrasts) for RNA frequency and sociality (scored as 1-4).
all_accs_uniq	accession	Accession # from Rfam
all_accs_uniq	type	Type of small RNA
all_accs_uniq	name	Name of small RNA
all_accs_uniq	Spearmanrank_rho	Spearman rank correlation value between small RNA frequency and social complexity
all_accs_uniq	Spearmanrank_p	Raw p-value for Spearman rank correlation
all_accs_uniq	BH_adjusted_pval	Benjamini-Hochberg adjusted p-value for correlation
all_accs_uniq	aflo_freq	Frequency of this small RNA in the Apis florea genome
all_accs_uniq	amel_freq	Frequency of this small RNA in the Apis mellifera genome
all_accs_uniq	bimp_freq	Frequency of this small RNA in the Bombus impatiens genome
all_accs_uniq	bter_freq	Frequency of this small RNA in the Bombus terrestris genome
all_accs_uniq	dnov_freq	Frequency of this small RNA in the Dufourea novaeangliae genome
all_accs_uniq	emex_freq	Frequency of this small RNA in the Eufriesea mexicana genome
all_accs_uniq	hlab_freq	Frequency of this small RNA in the Habropoda laboriosa genome
all_accs_uniq	lalb_freq	Frequency of this small RNA in the Lasioglossum albipes genome
all_accs_uniq	mgen_freq	Frequency of this small RNA in the Megalopta genalis genome
all_accs_uniq	mqua_freq	Frequency of this small RNA in the Melipona quadrifasciata genome
all_accs_uniq	mrot_freq	Frequency of this small RNA in the Megachile rotundata genome
all_accs_uniq	nmel_freq	Frequency of this small RNA in the Nomia melanderi genome
mirs_only		This sheet contains the frequency of each microRNA with an Rfam accession # in the genomes of each of 12 bees. It also holds results of Spearman's rank correlations (after implementing phylogenetic contrasts) for miRNA frequency and sociality (scored as 1-4). It holds the same information as the 'all_accs_uniq' sheet, but is subsetted to only the miRNAs.
mirs_only	Rfam_accession	Accession # from Rfam
mirs_only	type	Type of small RNA
mirs_only	name	Name of small RNA
mirs_only	Spearmanrank_rho	Spearman rank correlation value between small RNA frequency and social complexity
mirs_only	Spearmanrank_p	Raw p-value for Spearman rank correlation
mirs_only	BH_adjusted_pval	Benjamini-Hochberg adjusted p-value for correlation
mirs_only	mean	Mean frequency of each miRNA across the 12 bee species
mirs_only	sd	Standard deviation of each miRNA across the 12 bee species
mirs_only	n_species	Number of species in which the miRNA is found
mirs_only	aflo_freq	Frequency of this small RNA in the Apis florea genome
mirs_only	amel_freq	Frequency of this small RNA in the Apis mellifera genome
mirs_only	bimp_freq	Frequency of this small RNA in the Bombus impatiens genome
mirs_only	bter_freq	Frequency of this small RNA in the Bombus terrestris genome
mirs_only	dnov_freq	Frequency of this small RNA in the Dufourea novaeangliae genome
mirs_only	emex_freq	Frequency of this small RNA in the Eufriesea mexicana genome
mirs_only	hlab_freq	Frequency of this small RNA in the Habropoda laboriosa genome
mirs_only	lalb_freq	Frequency of this small RNA in the Lasioglossum albipes genome
mirs_only	mgen_freq	Frequency of this small RNA in the Megalopta genalis genome
mirs_only	mqua_freq	Frequency of this small RNA in the Melipona quadrifasciata genome
mirs_only	mrot_freq	Frequency of this small RNA in the Megachile rotundata genome
mirs_only	nmel_freq	Frequency of this small RNA in the Nomia melanderi genome

### Sheet: all_accs_uniq
accession	type	name	Spearmanrank_rho	Spearmanrank_p	BH_adjusted_pval	aflo_freq	amel_freq	bimp_freq	bter_freq	dnov_freq	emex_freq	hlab_freq	lalb_freq	mgen_freq	mqua_freq	mrot_freq	nmel_freq
RF00002	5_8S_rRNA	RF00002_5_8S_rRNA	0.238542	0.48	0.804269	0	0	1	2	16	97	65	2	3	3	8	695
RF00001	5S_rRNA	RF00001_5S_rRNA	-0.60553	0.04835	0.264183	16	62	96	20	40	157	119	111	53	21	42	116
RF00013	6S	RF00013_6S	0.483616	0.1318	0.536963	0	0	1	0	1	0	0	0	0	0	0	0
RF01848	ACEA_U3	RF01848_ACEA_U3	-0.100922	0.7678	0.812096	3	3	2	3	2	2	5	5	5	5	2	2
RF00140	Alpha_RBS	RF00140_Alpha_RBS	0.586973	0.05764	0.264183	0	0	1	0	0	0	0	0	0	0	0	0
RF01849	alpha_tmRNA	RF01849_alpha_tmRNA	-0.136164	0.6897	0.807165	0	1	0	0	1	0	0	0	0	0	0	0
RF01052	Arthropod_7SK	RF01052_Arthropod_7SK	0.614705	0.04416	0.264183	1	1	5	1	2	3	2	1	2	2	1	1
RF01691	Bacillus-plasmid	RF01691_Bacillus-plasmid	0.65433	0.02894	0.264183	0	0	0	0	0	1	0	0	0	0	0	0
RF00169	Bacteria_small_SRP	RF00169_Bacteria_small_SRP	0.107992	0.752	0.807165	1	0	1	0	1	0	0	0	0	0	0	0
RF00727	bantam	RF00727_bantam				1	1	1	1	1	1	1	1	1	1	1	1
RF01113	BMV3_UPD-PK3	RF01113_BMV3_UPD-PK3	0.760178	0.006618	0.12133	0	0	0	0	0	0	1	0	0	0	0	0
RF01317	CRISPR-DR4	RF01317_CRISPR-DR4	0.586973	0.05764	0.264183	0	0	127	0	0	0	0	0	0	0	0	0
RF01766	cspA	RF01766_cspA	0.586973	0.05764	0.264183	0	0	1	0	0	0	0	0	0	0	0	0
RF01788	drz-agam-2-2	RF01788_drz-agam-2-2	-0.217732	0.5201	0.804269	0	0	0	0	0	0	0	0	0	0	0	3
RF00050	FMN	RF00050_FMN	0.279053	0.406	0.804269	2	0	1	0	0	0	0	0	0	0	0	0
RF02005	group-II-D1D4-6	RF02005_group-II-D1D4-6	0.267632	0.4262	0.804269	0	0	0	0	1	0	0	0	0	0	0	0
RF02012	group-II-D1D4-7	RF02012_group-II-D1D4-7	0.267632	0.4262	0.804269	0	0	0	0	7	0	0	0	0	0	0	0
RF00008	Hammerhead_3	RF00008_Hammerhead_3	0.275241	0.4127	0.804269	3	3	34	5	155	51	14	60	81	338	4	2
RF00032	Histone3	RF00032_Histone3	-0.091747	0.7885	0.826048	19	22	24	20	62	19	40	40	212	20	74	42
RF01380	HIV-1_SD	RF01380_HIV-1_SD	0.760178	0.006618	0.12133	0	0	0	0	0	0	1	0	0	0	0	0
RF00028	Intron_gpI	RF00028_Intron_gpI	0.615085	0.044	0.264183	0	0	0	0	0	0	4	0	0	0	0	1
RF00029	Intron_gpII	RF00029_Intron_gpII	0.234488	0.4877	0.804269	0	0	0	0	1	0	2	0	0	0	0	15
RF02253	IRE_II	RF02253_IRE_II	0.321114	0.3356	0.804269	0	1	1	0	0	0	2	0	0	1	1	1
RF01419	IsrR	RF01419_IsrR	-0.217732	0.5201	0.804269	0	0	0	0	0	0	0	0	0	0	0	1
RF00485	K_chan_RES	RF00485_K_chan_RES	-0.233778	0.489	0.804269	5	5	5	5	5	5	5	6	5	3	4	5
RF00557	L10_leader	RF00557_L10_leader	0.122524	0.7197	0.807165	1	0	0	0	0	0	0	0	0	0	0	0
RF00555	L13_leader	RF00555_L13_leader	0.122524	0.7197	0.807165	1	0	0	0	0	0	0	0	0	0	0	0
RF00558	L20_leader	RF00558_L20_leader	0.122524	0.7197	0.807165	1	0	0	0	0	0	0	0	0	0	0	0
RF00559	L21_leader	RF00559_L21_leader	0.122524	0.7197	0.807165	1	0	0	0	0	0	0	0	0	0	0	0
RF01710	Lacto-usp	RF01710_Lacto-usp	0.122524	0.7197	0.807165	1	0	0	0	0	0	0	0	0	0	0	0
RF00027	let-7	RF00027_let-7				1	1	1	1	1	1	1	1	1	1	1	1
RF02540	LSU_rRNA_archaea	RF02540_LSU_rRNA_archaea	0.275241	0.4127	0.804269	6	2	3	2	104	87	246	18	8	11	31	4298
RF02541	LSU_rRNA_bacteria	RF02541_LSU_rRNA_bacteria	0.275241	0.4127	0.804269	6	2	2	2	69	55	165	15	12	8	24	3546
RF02543	LSU_rRNA_eukarya	RF02543_LSU_rRNA_eukarya	0.357813	0.28	0.804269	9	6	9	12	247	552	663	45	25	25	66	7692
RF00168	Lysine	RF00168_Lysine	0.279053	0.406	0.804269	2	0	1	0	0	0	0	0	0	0	0	0
RF00017	Metazoa_SRP	RF00017_Metazoa_SRP	-0.165145	0.6275	0.807165	1	1	1	1	4	2	1	1	1	1	2	3
RF00103	mir-1	RF00103_mir-1	-0.15396	0.6513	0.807165	1	2	1	1	1	1	1	1	1	1	2	1
RF00104	mir-10	RF00104_mir-10	0.329415	0.3225	0.804269	3	3	3	3	3	3	3	3	4	4	4	3
RF00813	mir-11	RF00813_mir-11	-0.760178	0.006618	0.12133	1	1	1	1	1	1	0	1	1	1	1	1
RF00906	MIR1122	RF00906_MIR1122	0.106263	0.7558	0.807165	0	0	0	0	0	0	0	0	70	0	0	0
RF00751	mir-12	RF00751_mir-12				1	1	1	1	1	1	1	1	1	1	1	1
RF00239	mir-124	RF00239_mir-124				1	1	1	1	1	1	1	1	1	1	1	1
RF00446	mir-133	RF00446_mir-133				1	1	1	1	1	1	1	1	1	1	1	1
RF00694	mir-137	RF00694_mir-137				1	1	1	1	1	1	1	1	1	1	1	1
RF00657	mir-184	RF00657_mir-184				1	1	1	1	1	1	1	1	1	1	1	1
RF02000	MIR1846	RF02000_MIR1846	-0.217732	0.5201	0.804269	0	0	0	0	0	0	0	0	0	0	0	1
RF00672	mir-190	RF00672_mir-190				1	1	1	1	1	1	1	1	1	1	1	1
RF00047	mir-2	RF00047_mir-2	-0.760178	0.006618	0.12133	4	4	4	4	4	4	2	4	4	4	4	4
RF00679	mir-210	RF00679_mir-210				1	1	1	1	1	1	1	1	1	1	1	1
RF00251	mir-219	RF00251_mir-219	0.267632	0.4262	0.804269	1	1	1	1	2	1	1	1	1	1	1	1
RF00857	mir-233	RF00857_mir-233	-0.275241	0.4127	0.804269	0	0	0	0	1	0	0	4	1	0	1	0
RF00838	mir-252	RF00838_mir-252	-0.135068	0.6921	0.807165	1	1	1	1	1	1	1	2	3	1	1	1
RF01917	MIR2587	RF01917_MIR2587	-0.217732	0.5201	0.804269	0	0	0	0	0	0	0	0	0	0	0	2
RF00706	mir-263	RF00706_mir-263				2	2	2	2	2	2	2	2	2	2	2	2
RF00757	mir-275	RF00757_mir-275	0.295148	0.3782	0.804269	1	1	1	1	1	1	1	0	0	1	1	0
RF00637	mir-276	RF00637_mir-276				1	1	1	1	1	1	1	1	1	1	1	1
RF00730	mir-277	RF00730_mir-277				1	1	1	1	1	1	1	1	1	1	1	1
RF00729	mir-278	RF00729_mir-278	0.352148	0.2882	0.804269	0	0	0	0	0	1	0	0	0	0	0	1
RF00754	mir-279	RF00754_mir-279	0.0321847	0.9252	0.9329	2	2	2	2	1	1	1	1	0	2	1	0
RF00724	mir-282	RF00724_mir-282				1	1	1	1	1	1	1	1	1	1	1	1
RF00747	mir-283	RF00747_mir-283				1	1	1	1	1	1	1	1	1	1	1	1
RF00789	mir-286	RF00789_mir-286	0.453704	0.161	0.6325	0	0	0	0	0	1	1	0	11	0	1	0
RF00665	mir-290	RF00665_mir-290	0.267632	0.4262	0.804269	0	0	0	0	1	0	0	0	0	0	0	0
RF00732	mir-305	RF00732_mir-305				1	1	1	1	1	1	1	1	1	1	1	1
RF00661	mir-31	RF00661_mir-31	-0.267632	0.4262	0.804269	1	1	1	1	0	1	1	1	1	1	1	1
RF00717	mir-315	RF00717_mir-315				1	1	1	1	1	1	1	1	1	1	1	1
RF00720	mir-317	RF00720_mir-317	-0.106262	0.7558	0.807165	1	1	1	1	1	1	1	1	0	1	1	1
RF00667	mir-33	RF00667_mir-33				1	1	1	1	1	1	1	1	1	1	1	1
RF00711	mir-449	RF00711_mir-449				1	1	1	1	1	1	1	1	1	1	1	1
RF00249	mir-46	RF00249_mir-46				1	1	1	1	1	1	1	1	1	1	1	1
RF00782	MIR480	RF00782_MIR480	0.164335	0.6292	0.807165	0	0	0	1	0	0	0	0	0	0	0	0
RF00835	mir-58	RF00835_mir-58	0.65433	0.02894	0.264183	0	0	0	0	0	3	0	0	0	0	0	0
RF01016	mir-584	RF01016_mir-584	0.223152	0.5095	0.804269	0	0	0	0	0	0	0	0	0	1	0	0
RF00844	mir-67	RF00844_mir-67				1	1	1	1	1	1	1	1	1	1	1	1
RF00053	mir-7	RF00053_mir-7				1	1	1	1	1	1	1	1	1	1	1	1
RF00832	mir-71	RF00832_mir-71				1	1	1	1	1	1	1	1	1	1	1	1
RF00241	mir-8	RF00241_mir-8	0.106263	0.7558	0.807165	2	2	2	2	2	2	2	2	4	2	2	2
RF00882	MIR811	RF00882_MIR811	-0.137621	0.6866	0.807165	0	0	0	0	2	0	0	6	8	0	1	2
RF00885	MIR821	RF00885_MIR821	-0.135068	0.6921	0.807165	0	0	0	0	0	0	0	1	4	0	0	0
RF00237	mir-9	RF00237_mir-9	-0.211018	0.5334	0.804269	3	3	3	3	4	3	4	4	4	3	4	3
RF00950	mir-927	RF00950_mir-927				1	1	1	1	1	1	1	1	1	1	1	1
RF00947	mir-929	RF00947_mir-929				1	1	1	1	1	1	1	1	1	1	1	1
RF02520	mir-965	RF02520_mir-965	-0.760178	0.006618	0.12133	1	1	1	1	1	1	0	1	1	1	1	1
RF00725	mir-iab-4	RF00725_mir-iab-4				2	2	2	2	2	2	2	2	2	2	2	2
RF01055	MOCO_RNA_motif	RF01055_MOCO_RNA_motif	0.586973	0.05764	0.264183	0	0	1	0	0	0	0	0	0	0	0	0
RF00630	P26	RF00630_P26	0.586973	0.05764	0.264183	0	0	1	0	0	0	0	0	0	0	0	0
RF01859	Phe_leader	RF01859_Phe_leader	0.586973	0.05764	0.264183	0	0	1	0	0	0	0	0	0	0	0	0
RF01118	PK-G12rRNA	RF01118_PK-G12rRNA	0.243684	0.4702	0.804269	1	0	0	0	1	0	2	0	0	0	0	2
RF00522	PreQ1	RF00522_PreQ1	0.586973	0.05764	0.264183	0	0	2	0	0	0	0	0	0	0	0	0
RF01856	Protozoa_SRP	RF01856_Protozoa_SRP	-0.202304	0.5508	0.804269	1	1	1	1	4	1	1	1	1	1	2	3
RF00167	Purine	RF00167_Purine	0.122524	0.7197	0.807165	1	0	0	0	0	0	0	0	0	0	0	0
RF00524	R2_retro_el	RF00524_R2_retro_el	0.267632	0.4262	0.804269	0	0	0	0	1	0	0	0	0	0	0	0
RF00106	RNAI	RF00106_RNAI	-0.217732	0.5201	0.804269	0	0	0	0	0	0	0	0	0	0	0	1
RF00030	RNase_MRP	RF00030_RNase_MRP				1	1	1	1	1	1	1	1	1	1	1	1
RF00010	RNaseP_bact_a	RF00010_RNaseP_bact_a	0.483616	0.1318	0.536963	0	0	1	0	1	0	0	0	0	0	0	0
RF00009	RNaseP_nuc	RF00009_RNaseP_nuc				2	2	2	2	2	2	2	2	2	2	2	2
RF01823	rspL	RF01823_rspL	0.267632	0.4262	0.804269	0	0	0	0	1	0	0	0	0	0	0	0
RF00057	RyhB	RF00057_RyhB	0.586973	0.05764	0.264183	0	0	1	0	0	0	0	0	0	0	0	0
RF00114	S15	RF00114_S15	0.586973	0.05764	0.264183	0	0	1	0	0	0	0	0	0	0	0	0
RF02391	sau-50	RF02391_sau-50	0.134715	0.6929	0.807165	0	1	1	0	0	0	0	0	0	0	0	0
RF00553	SCARNA1	RF00553_SCARNA1	0.106263	0.7558	0.807165	0	0	0	0	0	0	0	0	1	0	0	0
RF00286	SCARNA8	RF00286_SCARNA8	0.0288675	0.9329	0.9329	1	0	1	1	1	2	1	1	1	1	1	1
RF01767	SMK_box_riboswitch	RF01767_SMK_box_riboswitch	0.122524	0.7197	0.807165	1	0	0	0	0	0	0	0	0	0	0	0
RF00535	snoMe28S-Am982	RF00535_snoMe28S-Am982	-0.223152	0.5095	0.804269	1	1	1	1	1	1	1	1	1	0	1	1
RF00213	snoR38	RF00213_snoR38	-0.204124	0.5471	0.804269	0	0	0	0	0	0	0	2	0	0	0	0
RF00291	snoR639	RF00291_snoR639	-0.240741	0.4758	0.804269	1	1	1	1	1	1	0	1	1	1	0	1
RF00097	snoR71	RF00097_snoR71	-0.217732	0.5201	0.804269	0	0	0	0	0	0	0	0	0	0	0	7
RF00190	SNORA16	RF00190_SNORA16	-0.192669	0.5703	0.804269	1	1	0	0	1	0	0	1	5	0	0	0
RF00563	SNORA53	RF00563_SNORA53	-0.148148	0.6638	0.807165	0	0	1	1	1	0	0	1	1	0	1	1
RF00600	SNORA79	RF00600_SNORA79	-0.0833333	0.8075	0.837972	1	1	1	1	1	1	0	1	1	1	0	0
RF00089	SNORD31	RF00089_SNORD31	0.422036	0.196	0.743448	0	0	0	0	2	0	1	0	0	1	0	0
RF00049	SNORD36	RF00049_SNORD36	-0.597715	0.05213	0.264183	1	1	0	0	1	0	0	1	0	0	1	0
RF00212	SNORD38	RF00212_SNORD38	0.760178	0.006618	0.12133	0	0	0	0	0	0	1	0	0	0	0	0
RF00274	SNORD57	RF00274_SNORD57	0.201899	0.5516	0.804269	0	1	0	0	0	0	0	0	0	0	0	0
RF00309	snosnR60_Z15	RF00309_snosnR60_Z15	0.14713	0.666	0.807165	2	2	4	3	3	2	2	2	2	1	2	5
RF01174	snoU43	RF01174_snoU43	0.394512	0.2299	0.804269	1	1	1	0	1	0	1	0	0	0	1	0
RF00377	snoU6-53	RF00377_snoU6-53	0.204124	0.5471	0.804269	1	1	1	1	1	1	1	0	1	1	1	1
RF01296	snoU85	RF01296_snoU85	0.330289	0.3212	0.804269	0	0	1	1	0	0	0	0	0	1	0	0
RF00343	snoZ122	RF00343_snoZ122	-0.217732	0.5201	0.804269	0	0	0	0	0	0	0	0	0	0	0	1
RF01959	SSU_rRNA_archaea	RF01959_SSU_rRNA_archaea	0.238542	0.48	0.804269	3	0	0	1	28	279	56	3	4	5	12	2096
RF00177	SSU_rRNA_bacteria	RF00177_SSU_rRNA_bacteria	0.220193	0.5153	0.804269	3	0	0	1	16	83	26	2	2	5	10	1567
RF01960	SSU_rRNA_eukarya	RF01960_SSU_rRNA_eukarya	0.275241	0.4127	0.804269	4	0	0	2	101	1638	351	14	11	15	17	4919
RF02542	SSU_rRNA_microsporidia	RF02542_SSU_rRNA_microsporidia	0.238542	0.48	0.804269	4	0	0	2	55	624	137	7	7	9	14	3115
RF00127	t44	RF00127_t44	0.586973	0.05764	0.264183	0	0	1	0	0	0	0	0	0	0	0	0
RF00230	T-box	RF00230_T-box	0.122524	0.7197	0.807165	4	0	0	0	0	0	0	0	0	0	0	0
RF00023	tmRNA	RF00023_tmRNA	0.586973	0.05764	0.264183	0	0	1	0	0	0	0	0	0	0	0	0
RF00059	TPP	RF00059_TPP	0.279053	0.406	0.804269	3	0	1	0	0	0	0	0	0	0	0	0
RF00005	tRNA	RF00005_tRNA	0.412861	0.207	0.759	220	230	272	204	249	212	394	231	263	171	193	266
RF00003	U1	RF00003_U1	-0.110096	0.7473	0.807165	8	7	6	6	8	7	7	12	8	6	4	8
RF00548	U11	RF00548_U11				1	1	1	1	1	1	1	1	1	1	1	1
RF00007	U12	RF00007_U12				1	1	1	1	1	1	1	1	1	1	1	1
RF00004	U2	RF00004_U2	-0.192669	0.5703	0.804269	3	7	4	5	4	15	6	13	9	16	11	157
RF00012	U3	RF00012_U3	0.0550482	0.8723	0.888454	3	3	2	3	2	2	6	8	5	6	2	3
RF00015	U4	RF00015_U4	-0.0550482	0.8723	0.888454	2	2	2	4	2	2	2	4	3	2	1	2
RF00618	U4atac	RF00618_U4atac				1	1	1	1	1	1	1	1	1	1	1	1
RF00020	U5	RF00020_U5	-0.192669	0.5703	0.804269	3	3	3	3	5	5	3	11	7	6	2	16
RF00026	U6	RF00026_U6	0.376163	0.2542	0.804269	3	3	12	6	10	5	6	7	16	8	7	6
RF00619	U6atac	RF00619_U6atac	0.550482	0.0793	0.34892	1	1	28	7	1	27	7	4	4	4	1	2
RF00109	Vimentin3	RF00109_Vimentin3	0.65433	0.02894	0.264183	0	0	0	0	0	1	0	0	0	0	0	0
RF00380	ykoK	RF00380_ykoK	0.122524	0.7197	0.807165	1	0	0	0	0	0	0	0	0	0	0	0

### Sheet: mirs_only
Rfam_accession	type	name	Spearmanrank_rho	Spearmanrank_p	BH_adjusted_pval	mean	sd	n_species	aflo_freq	amel_freq	bimp_freq	bter_freq	dnov_freq	emex_freq	hlab_freq	lalb_freq	mgen_freq	mqua_freq	mrot_freq	nmel_freq
RF00027	let-7	RF00027_let-7				1	0	12	1	1	1	1	1	1	1	1	1	1	1	1
RF00047	mir-2	RF00047_mir-2	-0.760178	0.006618	0.12133	3.83333	0.57735	12	4	4	4	4	4	4	2	4	4	4	4	4
RF00053	mir-7	RF00053_mir-7				1	0	12	1	1	1	1	1	1	1	1	1	1	1	1
RF00103	mir-1	RF00103_mir-1	-0.15396	0.6513	0.807165	1.16667	0.389249	12	1	2	1	1	1	1	1	1	1	1	2	1
RF00104	mir-10	RF00104_mir-10	0.329415	0.3225	0.804269	3.25	0.452267	12	3	3	3	3	3	3	3	3	4	4	4	3
RF00237	mir-9	RF00237_mir-9	-0.211018	0.5334	0.804269	3.41667	0.514929	12	3	3	3	3	4	3	4	4	4	3	4	3
RF00239	mir-124	RF00239_mir-124				1	0	12	1	1	1	1	1	1	1	1	1	1	1	1
RF00241	mir-8	RF00241_mir-8	0.106263	0.7558	0.807165	2.16667	0.57735	12	2	2	2	2	2	2	2	2	4	2	2	2
RF00249	mir-46	RF00249_mir-46				1	0	12	1	1	1	1	1	1	1	1	1	1	1	1
RF00251	mir-219	RF00251_mir-219	0.267632	0.4262	0.804269	1.08333	0.288675	12	1	1	1	1	2	1	1	1	1	1	1	1
RF00446	mir-133	RF00446_mir-133				1	0	12	1	1	1	1	1	1	1	1	1	1	1	1
RF00637	mir-276	RF00637_mir-276				1	0	12	1	1	1	1	1	1	1	1	1	1	1	1
RF00657	mir-184	RF00657_mir-184				1	0	12	1	1	1	1	1	1	1	1	1	1	1	1
RF00661	mir-31	RF00661_mir-31	-0.267632	0.4262	0.804269	0.916667	0.288675	11	1	1	1	1	0	1	1	1	1	1	1	1
RF00665	mir-290	RF00665_mir-290	0.267632	0.4262	0.804269	0.0833333	0.288675	1	0	0	0	0	1	0	0	0	0	0	0	0
RF00667	mir-33	RF00667_mir-33				1	0	12	1	1	1	1	1	1	1	1	1	1	1	1
RF00672	mir-190	RF00672_mir-190				1	0	12	1	1	1	1	1	1	1	1	1	1	1	1
RF00679	mir-210	RF00679_mir-210				1	0	12	1	1	1	1	1	1	1	1	1	1	1	1
RF00694	mir-137	RF00694_mir-137				1	0	12	1	1	1	1	1	1	1	1	1	1	1	1
RF00706	mir-263	RF00706_mir-263				2	0	12	2	2	2	2	2	2	2	2	2	2	2	2
RF00711	mir-449	RF00711_mir-449				1	0	12	1	1	1	1	1	1	1	1	1	1	1	1
RF00717	mir-315	RF00717_mir-315				1	0	12	1	1	1	1	1	1	1	1	1	1	1	1
RF00720	mir-317	RF00720_mir-317	-0.106262	0.7558	0.807165	0.916667	0.288675	11	1	1	1	1	1	1	1	1	0	1	1	1
RF00724	mir-282	RF00724_mir-282				1	0	12	1	1	1	1	1	1	1	1	1	1	1	1
RF00725	mir-iab-4	RF00725_mir-iab-4				2	0	12	2	2	2	2	2	2	2	2	2	2	2	2
RF00727	bantam	RF00727_bantam				1	0	12	1	1	1	1	1	1	1	1	1	1	1	1
RF00729	mir-278	RF00729_mir-278	0.352148	0.2882	0.804269	0.166667	0.389249	2	0	0	0	0	0	1	0	0	0	0	0	1
RF00730	mir-277	RF00730_mir-277				1	0	12	1	1	1	1	1	1	1	1	1	1	1	1
RF00732	mir-305	RF00732_mir-305				1	0	12	1	1	1	1	1	1	1	1	1	1	1	1
RF00747	mir-283	RF00747_mir-283				1	0	12	1	1	1	1	1	1	1	1	1	1	1	1
RF00751	mir-12	RF00751_mir-12				1	0	12	1	1	1	1	1	1	1	1	1	1	1	1
RF00754	mir-279	RF00754_mir-279	0.0321847	0.9252	0.9329	1.25	0.753778	10	2	2	2	2	1	1	1	1	0	2	1	0
RF00757	mir-275	RF00757_mir-275	0.295148	0.3782	0.804269	0.75	0.452267	9	1	1	1	1	1	1	1	0	0	1	1	0
RF00782	MIR480	RF00782_MIR480	0.164335	0.6292	0.807165	0.0833333	0.288675	1	0	0	0	1	0	0	0	0	0	0	0	0
RF00789	mir-286	RF00789_mir-286	0.453704	0.161	0.6325	1.16667	3.12856	4	0	0	0	0	0	1	1	0	11	0	1	0
RF00813	mir-11	RF00813_mir-11	-0.760178	0.006618	0.12133	0.916667	0.288675	11	1	1	1	1	1	1	0	1	1	1	1	1
RF00832	mir-71	RF00832_mir-71				1	0	12	1	1	1	1	1	1	1	1	1	1	1	1
RF00835	mir-58	RF00835_mir-58	0.65433	0.02894	0.264183	0.25	0.866025	1	0	0	0	0	0	3	0	0	0	0	0	0
RF00838	mir-252	RF00838_mir-252	-0.135068	0.6921	0.807165	1.25	0.621582	12	1	1	1	1	1	1	1	2	3	1	1	1
RF00844	mir-67	RF00844_mir-67				1	0	12	1	1	1	1	1	1	1	1	1	1	1	1
RF00857	mir-233	RF00857_mir-233	-0.275241	0.4127	0.804269	0.583333	1.1645	4	0	0	0	0	1	0	0	4	1	0	1	0
RF00882	MIR811	RF00882_MIR811	-0.137621	0.6866	0.807165	1.58333	2.67848	5	0	0	0	0	2	0	0	6	8	0	1	2
RF00885	MIR821	RF00885_MIR821	-0.135068	0.6921	0.807165	0.416667	1.1645	2	0	0	0	0	0	0	0	1	4	0	0	0
RF00906	MIR1122	RF00906_MIR1122	0.106263	0.7558	0.807165	5.83333	20.2073	1	0	0	0	0	0	0	0	0	70	0	0	0
RF00947	mir-929	RF00947_mir-929				1	0	12	1	1	1	1	1	1	1	1	1	1	1	1
RF00950	mir-927	RF00950_mir-927				1	0	12	1	1	1	1	1	1	1	1	1	1	1	1
RF01016	mir-584	RF01016_mir-584	0.223152	0.5095	0.804269	0.0833333	0.288675	1	0	0	0	0	0	0	0	0	0	1	0	0
RF01917	MIR2587	RF01917_MIR2587	-0.217732	0.5201	0.804269	0.166667	0.57735	1	0	0	0	0	0	0	0	0	0	0	0	2
RF02000	MIR1846	RF02000_MIR1846	-0.217732	0.5201	0.804269	0.0833333	0.288675	1	0	0	0	0	0	0	0	0	0	0	0	1
RF02520	mir-965	RF02520_mir-965	-0.760178	0.006618	0.12133	0.916667	0.288675	11	1	1	1	1	1	1	0	1	1	1	1	1
